# The SAGE genetic toolkit enables highly efficient, iterative site-specific genome engineering in bacteria

**DOI:** 10.1101/2020.06.28.176339

**Authors:** Joshua R. Elmore, Gara N. Dexter, Ryan Francis, Lauren Riley, Jay Huenemann, Henri Baldino, Adam M. Guss, Robert Egbert

**Author notes:** Author Contributions (CRediT taxonomy) Conceptualization – JRE, AMG, RE. Methodology – JRE, GND, LR, AMG. Validation – RF, HB. Investigation – JRE, GND, RF, JH, HB. Writing – original draft preparation – JRE. Writing – review and editing – JRE, AMG, RE. Project Administration – JRE, AMG, RE. Funding Acquisition – JRE, AMG, RE.

## Abstract

Sustainable enhancements to crop productivity and increased resilience to adverse conditions are critical for modern agriculture, and application of plant growth promoting rhizobacteria (PGPR) is a promising method to achieve these goals. However, many desirable PGPR traits are highly regulated in their native microbe, limited to certain plant rhizospheres, or insufficiently active for agricultural purposes. Synthetic biology can address these limitations, but its application is limited by availability of appropriate tools for sophisticated, high-throughput genome engineering that function in environments where selection for DNA maintenance is impractical. Here we present an orthogonal, <u>S</u>erine-integrase <u>A</u>ssisted <u>G</u>enome <u>E</u>ngineering (SAGE) system, which enables iterative, site-specific integration of up to 10 different DNA constructs at efficiency on par or better than replicating plasmids. SAGE does not require use of replicating plasmids to deliver recombination machinery, and employs a secondary serine-integrase to excise and recycle selection markers. Furthermore, unlike the widely utilized pBBR1 origin, DNA transformed using SAGE is stable without selection. We highlight SAGE’s utility by constructing a 287-member constitutive promoter library with a ∼40,000-fold dynamic range in *P. fluorescens* SBW25. We show that SAGE functions robustly in diverse α- and γ-proteobacteria, thus providing evidence that it will be broadly useful for engineering industrial or environmental bacteria.
