## Supplementary File T2 - Processed HTS Promoter Data for "The SAGE genetic toolkit enables highly efficient, iterative site-specific genome engineering in bacteria"

### Sheet: Overall PS and noise informatio
	Promoter Name	Number total samples	Number barcodes	Values for mean of combining data points for all conditions / barcodes					Barcode variance (5' UTR sensitivity)	Non-barcode specific noise	Values for mean of all barcode data				Condition-independent	Low noise and Condition-Independent
				Mean Relative Transcriptional Activity (RTA)	RTA standard deviation (calculated with barcode mean RTA values)	RTA standard error (calculated with barcode mean RTA values)	SD percent of RTA	SE percent of RTA			Cit_Rank	LB_Rank	Glc_Rank	GlcNAc_Rank
9	pflu_polA	69	5	93.586	87.8692	39.2963	93.8914	41.9895	low	high	9	5	7	8	No	No
19	rpa_acpP	65	5	106.052	191.12	85.4715	180.213	80.5938	high	high	1	1	4	18	No	No
6	Pseudomonas_33736	72	5	113.813	68.7531	30.7473	60.409	27.0157	low	high	10	10	10	5	No	No
3	Acinetobacter_28922	69	5	116.667	216.097	96.6415	185.225	82.8351	high	high	3	2	25	2	No	No
10	Caulobacter_38691	71	5	122.222	85.8122	38.3764	70.2099	31.3988	low	high	12	11	2	9	No	No
15	Leptospira_25466	56	4	152.347	263.437	131.719	172.919	86.4594	high	high	2	3	13	14	No	No
11	Salinibacter_28087	66	5	184.678	336.781	150.613	182.361	81.5543	high	high	16	13	1	10	No	No
12	Corynebacterium_20386	44	3	190.538	269.849	155.798	141.625	81.7671	high	high	13	20	3	11	No	No
14	Faecalibacterium_42617	67	5	218.394	423.986	189.613	194.139	86.8214	high	high	4	22	5	13	No	No
5	JEb1	71	5	270.391	241.067	107.809	89.155	39.8713	low	high	18	21	14	4	No	No
21	Salmonella_53453	70	5	285.079	430.461	192.508	150.997	67.5278	high	high	5	9	19	20	No	No
2	Thiobacillus_40035	70	5	408.318	545.183	243.813	133.519	59.7116	high	high	25	24	28	1	Yes	No
24	Yersinia_8558	55	4	415.293	464.663	232.332	111.888	55.944	low	high	8	19	30	23	No	No
23	Yersinia_10115	71	5	444.395	797.424	356.619	179.44	80.2481	high	low	19	25	15	22	No	No
31	Parabacteroides_14832	50	4	607.861	841.088	420.544	138.368	69.1842	high	high	11	6	27	30	No	No
18	Shewanella_35486	41	3	798.034	776.365	448.234	97.2846	56.1673	low	high	37	14	23	17	No	No
30	Shigella_28074	68	5	1072.27	1115.03	498.654	103.988	46.5046	low	high	6	35	32	29	Yes	No
40	Triavirus_50877	70	5	1160.15	1124.54	502.909	96.93	43.3484	low	high	26	26	16	39	No	No
34	Yersinia_52593	69	5	1320.97	1405.24	628.444	106.38	47.5745	low	high	14	39	20	33	No	No
27	Yersinia_52987	69	5	1384.18	2386.36	1067.21	172.402	77.1004	high	high	27	50	35	26	No	No
33	Listeria_24741	54	4	1607.49	2017.9	1008.95	125.532	62.7658	high	high	32	7	47	32	Yes	No
29	Nocardia_25614	69	5	1993.57	3336.83	1492.28	167.379	74.8543	high	high	36	51	41	28	No	No
7	Pseudomonas_48469	68	5	2106.61	2948.8	1318.74	139.978	62.6003	high	high	29	55	52	6	Yes	No
58	Enterococcus_52068	68	5	2832.03	2014.31	900.825	71.126	31.8085	low	high	33	53	8	57	Yes	No
65	Citrobacter_41075	55	4	2862.73	3565.57	1782.78	124.551	62.2756	high	high	30	29	33	64	Yes	No
52	Enterococcus_52095	65	5	3167.81	3599.47	1609.73	113.626	50.8153	low	low	44	27	55	51	Yes	No
62	Staphylococcus_31664	68	5	4162.7	5558.6	2485.88	133.534	59.7181	high	low	59	46	45	61	No	No
35	Staphylococcus_45103	67	5	4474.59	4026.63	1800.77	89.9889	40.2443	low	low	61	68	40	34	Yes	No
43	Acinetobacter_27741	72	5	4830.02	4559.78	2039.19	94.4049	42.2191	low	low	58	61	72	42	Yes	No
84	pBAD150	75	5	5419.78	1988.27	889.183	36.6855	16.4063	low	low	39	57	48	83	Yes	No
91	Corynebacterium_38225	73	5	5463.64	1915.77	856.756	35.0639	15.6811	low	low	40	47	39	90	Yes	No
36	None_50674	75	5	6325.5	562.671	251.634	8.89528	3.97809	low	low	74	74	58	35	Yes	No
44	JEa1	74	5	6400.35	4794.36	2144.1	74.9078	33.4998	low	low	64	66	82	43	Yes	No
72	Staphylococcus_31939	52	4	6719.21	4663.85	2331.93	69.4107	34.7053	low	high	63	77	22	71	Yes	No
105	Clostridium_28361	41	3	7489.92	11292.2	6519.53	150.765	87.0441	high	high	65	28	31	104	Yes	No
81	Enterococcus_52489	75	5	7558.8	3548	1586.71	46.9387	20.9916	low	low	70	49	76	80	Yes	No
85	Streptococcus_24395	44	3	7723.69	4399.99	2540.34	56.9675	32.8902	low	high	54	45	89	84	Yes	No
78	Treponema_30492	55	4	8156.79	12468.6	6234.33	152.862	76.4311	high	high	48	91	17	77	Yes	No
107	Faecalibacterium_39233	74	5	8399.03	1881.14	841.272	22.3971	10.0163	low	low	43	42	63	106	Yes	No
87	Enterococcus_52501	57	4	8595.82	10285.9	5142.96	119.662	59.831	high	high	91	43	12	86	Yes	No
77	pp_trmF	75	5	9404.92	3135.63	1402.3	33.3403	14.9102	low	low	78	60	87	76	Yes	No
59	Caldicellulosiruptor_19237	72	5	10181	6075.88	2717.22	59.6789	26.6892	low	high	84	101	18	58	Yes	No
46	Thermoanaerobacter_27917	75	5	10403.7	7814.44	3494.72	75.1119	33.5911	low	low	86	92	68	45	Yes	No
75	Pirellula_15862	77	5	10957.6	2911.66	1302.13	26.5719	11.8833	low	low	68	79	96	74	Yes	No
73	Bacillus_45970	40	3	11227.4	12470.1	7199.6	111.068	64.1253	high	high	123	31	44	72	Yes	No
54	Bacillus_45488	72	5	11449.4	1402.62	627.269	12.2506	5.47863	low	low	83	102	77	53	Yes	No
13	Desulfotomaculum_27141	69	5	12076	8265.71	3696.54	68.4471	30.6105	low	high	116	12	95	12	Yes	No
76	Listeria_23936	69	5	12337.5	17137.5	7664.14	138.907	62.1209	high	low	87	75	92	75	No	No
110	Lactobacillus_15764	42	3	12814	11718.7	6765.78	91.4521	52.7999	low	high	89	78	36	109	Yes	No
124	Salmonella_47989	60	4	14181.2	4798.03	2399.01	33.8338	16.9169	low	low	71	72	50	123	Yes	No
69	Bacillus_44314	74	5	15024.1	6110.76	2732.81	40.6731	18.1896	low	low	100	105	81	68	Yes	No
64	Bordetella_28768	78	5	15136.5	9178.21	4104.62	60.6361	27.1173	low	low	94	100	98	63	Yes	No
111	Bacteroides_15949	75	5	15404	2018.08	902.511	13.101	5.85893	low	low	85	90	79	110	Yes	No
115	Shewanella_39880	74	5	16345.8	4744.83	2121.95	29.0279	12.9817	low	low	82	86	100	114	Yes	No
120	Citrobacter_42294	79	5	16739.2	2439.97	1091.19	14.5764	6.51878	low	low	73	83	97	119	Yes	No
70	Lactobacillus_21399	74	5	17910.9	8999	4024.48	50.2432	22.4694	low	low	109	98	106	69	Yes	No
83	Lactobacillus_28812	75	5	23357	6592.15	2948.1	28.2235	12.6219	low	low	111	121	109	82	Yes	No
94	Staphylococcus_45124	55	4	24174.8	12462.8	6231.42	51.5531	25.7765	low	low	119	130	88	93	Yes	No
129	Odoribacter_30267	74	5	24760.6	4868.73	2177.36	19.6632	8.79365	low	low	95	114	91	129	Yes	No
135	Salmonella_43993	75	5	24914.3	13682.2	6118.85	54.917	24.5596	low	low	98	87	107	135	Yes	No
102	Bacteroides_7226	76	5	25020	4112.7	1839.25	16.4376	7.35113	low	low	115	97	128	101	Yes	No
86	Lactobacillus_17752	75	5	25198.5	11861.5	5304.64	47.0724	21.0514	low	low	117	116	122	85	Yes	No
133	Shigella_42386	76	5	26975.7	8282.52	3704.06	30.7036	13.7311	low	low	110	94	108	133	Yes	No
138	Desulfovibrio_29366	76	5	29097.8	11015.7	4926.37	37.8575	16.9304	low	low	103	89	123	138	Yes	No
121	JEc1	75	5	32620.6	45840	20500.3	140.525	62.8445	high	low	122	125	132	120	No	No
1	Acaryochloris_42725	41	3	32638.7	43547.4	25142.1	133.423	77.0316	high	high	121	132	131	126	No	No
109	JE151111	71	5	36368.4	20137.9	9005.95	55.372	24.7631	low	low	132	135	127	108	Yes	No
139	Bacillus_42116	76	5	36754.9	11323.7	5064.12	30.8087	13.7781	low	low	128	109	135	139	Yes	No
106	Bacillus_13414	78	5	37569.6	8321.71	3721.58	22.1501	9.90583	low	low	136	141	121	105	Yes	No
134	Streptococcus_47778	72	5	38849.3	21716.5	9711.9	55.8992	24.9989	low	low	140	111	133	134	Yes	No
161	Lactobacillus_39616	78	5	41256.6	14876.8	6653.13	36.0593	16.1262	low	low	124	110	126	161	Yes	No
118	Streptococcus_36886	56	4	43090.3	30437.9	15218.9	70.6375	35.3187	low	low	120	134	160	117	Yes	No
119	Bacillus_45844	78	5	43937.4	19954.9	8924.11	45.4167	20.3109	low	low	149	146	115	118	Yes	No
112	Bacillus_16544	44	3	44612.7	13443	7761.29	30.1326	17.397	low	low	139	115	165	111	Yes	No
153	Streptococcus_46626	76	5	51068.9	7473.25	3342.14	14.6336	6.54436	low	low	134	152	125	153	Yes	No
175	Streptococcus_36625	71	5	59974.4	16794.5	7510.74	28.0029	12.5233	low	low	141	129	145	175	Yes	No
174	Lactobacillus_40936	76	5	63294.3	21198.2	9480.11	33.4914	14.9778	low	low	138	142	149	174	Yes	No
152	pp_hupB	77	5	64098.7	39037.1	17457.9	60.9015	27.236	low	low	144	138	168	152	Yes	No
163	Streptococcus_32823	73	5	65467.4	37862.7	16932.7	57.8344	25.8643	low	low	152	160	136	163	Yes	No
169	Brevibacillus_43574	75	5	67479.2	10881.6	4866.42	16.1259	7.21172	low	low	148	159	137	169	Yes	No
157	Acidaminococcus_39279	74	5	69102.8	39348.9	17597.4	56.9426	25.4655	low	low	155	170	142	157	Yes	No
164	Streptococcus_29348	45	3	70019.2	30024.8	17334.8	42.8807	24.7572	low	low	146	171	143	164	Yes	No
142	Desulfovibrio_26950	75	5	74689.2	24809	11094.9	33.2162	14.8548	low	low	154	166	179	142	Yes	No
150	Bacillus_13999	74	5	77517	22888.4	10236	29.5269	13.2048	low	low	165	183	147	150	Yes	No
180	Acidaminococcus_16257	74	5	78551.1	33492.1	14978.1	42.6373	19.068	low	low	160	148	162	180	Yes	No
185	Bacteroides_43737	76	5	79859.7	27235.5	12180.1	34.1042	15.2519	low	low	150	147	171	185	Yes	No
145	JE121411	78	5	82957.1	33416.1	14944.1	40.2812	18.0143	low	low	173	163	174	145	Yes	No
189	Lactobacillus_28132	76	5	89459.4	36278.1	16224.1	40.5526	18.1357	low	low	169	139	175	189	Yes	No
176	pRPA2	75	5	90919.6	31417.1	14050.2	34.5548	15.4534	low	low	187	153	184	176	Yes	No
204	Faecalibacterium_20764	74	5	91342.7	17420	7790.45	19.071	8.52881	low	low	156	150	157	204	Yes	No
171	Bacillus_47128	73	5	98238.5	57383	25662.5	58.412	26.1226	low	low	171	198	153	171	Yes	No
155	Brevibacillus_36356	73	5	98686	46933.3	20989.2	47.5582	21.2687	low	low	188	190	178	155	Yes	No
162	Brevibacillus_32382	76	5	101370	27900.9	12477.7	27.5237	12.309	low	low	183	204	156	162	Yes	No
192	Bacteroides_14520	77	5	103056	29194.9	13056.4	28.329	12.6691	low	low	166	169	194	192	Yes	No
144	Enterococcus_5569	77	5	104569	52744.1	23587.9	50.4395	22.5572	low	low	200	194	177	144	Yes	No
183	Cronobacter_7139	77	5	108498	25210.2	11274.4	23.2357	10.3913	low	low	197	187	163	183	Yes	No
165	Bacillus_38617	76	5	108625	35584.4	15913.9	32.7589	14.6502	low	low	193	200	180	165	Yes	No
200	Bacillus_31523	75	5	109627	45381.3	20295.1	41.396	18.5129	low	low	178	175	166	200	Yes	No
156	Listeria_16732	77	5	109689	93425.8	41781.3	85.1736	38.0908	low	low	184	210	182	156	Yes	No
168	Neisseria_19660	77	5	114299	53545.8	23946.4	46.8472	20.9507	low	low	198	203	181	168	Yes	No
207	Lactobacillus_39617	75	5	123442	34194.6	15292.3	27.701	12.3882	low	low	185	188	172	207	Yes	No
221	Brevibacillus_35614	75	5	123812	26495.5	11849.1	21.3998	9.57027	low	low	168	173	185	221	Yes	No
214	Lactobacillus_40963	74	5	124253	53746.5	24036.2	43.2557	19.3446	low	low	179	176	187	214	Yes	No
182	Bacillus_19632	75	5	126443	57150.7	25558.6	45.1986	20.2134	low	low	194	212	192	182	Yes	No
186	Streptococcus_18890	72	5	126489	20032.9	8958.99	15.8376	7.0828	low	low	192	214	173	186	Yes	No
201	Bacillus_19774	73	5	132464	70139.4	31367.3	52.95	23.6799	low	low	175	181	204	201	Yes	No
191	Lactococcus_48764	72	5	145911	53941.9	24123.5	36.969	16.5331	low	low	220	202	188	191	Yes	No
159	Syntrophothermus_29421	72	5	154804	154088	68910.2	99.5375	44.5145	low	low	216	223	159	159	Yes	No
216	JExylR1	73	5	171935	21146.8	9457.15	12.2993	5.50041	low	low	180	174	226	216	Yes	No
225	Faecalibacterium_20485	75	5	177103	123210	55101.2	69.5697	31.1125	low	low	207	193	208	225	Yes	No
234	Alicyclobacillus_17523	77	5	208283	57237.5	25597.4	27.4807	12.2897	low	low	209	206	218	234	Yes	No
239	Clostridium_19819	76	5	217877	78976.5	35319.4	36.2482	16.2107	low	low	212	209	210	239	Yes	No
244	Streptococcus_47613	76	5	239663	90756.7	40587.6	37.8684	16.9353	low	low	204	213	221	244	Yes	No
236	Bacillus_44394	59	4	240153	122225	61112.4	50.8945	25.4472	low	low	233	197	213	236	Yes	No
193	pflu_23050	75	5	244617	105428	47148.8	43.0992	19.2745	low	low	231	229	228	193	Yes	No
209	Bacillus_47624	74	5	305777	159037	71123.3	52.0106	23.2598	low	low	243	238	235	209	Yes	No
210	Bacillus_38335	79	5	310298	102874	46006.7	33.1533	14.8266	low	low	246	234	232	210	Yes	No
154	pflu_16s1	74	5	315849	132697	59343.8	42.0128	18.7887	low	low	239	243	241	154	Yes	No
101	Herpetosiphon_37423	47	4	343662	648416	324208	188.678	94.3392	high	high	104	119	238	100	Yes	No
246	pp_rpsH	74	5	1144157	2038978	911859	178.208	79.697	high	low	260	260	259	246	No	No
4	Beijerinckia_26738	42	3	42.6334	10.4595	6.0388	24.5336	14.1645	low	low	7	4	6	3	No	Yes
8	Ferrimonas_23832	56	4	136.229	106.631	53.3155	78.2732	39.1366	low	low	15	8	9	7	No	Yes
16	Pseudomonas_47445	72	5	280.822	161.026	72.0132	57.3411	25.6437	low	low	17	15	11	15	No	Yes
17	J23114	75	5	360.339	134.993	60.3708	37.4628	16.7539	low	low	20	16	21	16	No	Yes
20	Ilyobacter_36092	41	3	494.134	170.099	98.2067	34.4236	19.8745	low	low	22	18	29	19	No	Yes
22	J23108	73	5	529.685	186.9	83.5845	35.2852	15.78	low	low	23	23	24	21	No	Yes
26	J23100	76	5	572.221	208.345	93.1748	36.4099	16.283	low	low	21	17	26	25	No	Yes
25	Salmonella_53427	73	5	758.283	365.835	163.606	48.2452	21.5759	low	low	24	30	34	24	No	Yes
32	Rhodopseudomonas_13645	75	5	1643.3	1920.37	858.814	116.861	52.2617	low	low	34	34	37	31	No	Yes
41	Escherichia_648	74	5	2024.12	866.424	387.476	42.805	19.143	low	low	35	33	38	40	No	Yes
45	Bacteroides_12544	72	5	2267.01	1103.63	493.56	48.6823	21.7714	low	low	28	32	46	44	No	Yes
28	pp_hsdR	72	5	2439.05	2089.28	934.353	85.6594	38.3081	low	low	42	37	53	27	No	Yes
50	Magnetospirillum_11864	75	5	2550.57	1186.18	530.475	46.5065	20.7983	low	low	31	38	42	49	No	Yes
39	Porphyromonas_22715	72	5	2565.48	940.722	420.704	36.6685	16.3986	low	low	38	36	54	38	No	Yes
37	Streptomyces_38262	76	5	2843.93	1203.92	538.409	42.3329	18.9319	low	low	41	48	51	36	No	Yes
38	Escherichia_51403	78	5	3129.99	1940.99	868.036	62.0127	27.7329	low	low	45	40	59	37	No	Yes
42	Lactobacillus_35025	74	5	3906.99	3666.48	1639.7	93.8441	41.9683	low	low	62	56	43	41	No	Yes
51	pflu_12915	68	5	4053.73	2151.08	961.992	53.0642	23.7311	low	low	49	52	49	50	No	Yes
47	Salmonella_49611	71	5	4179.74	1050.09	469.616	25.1234	11.2355	low	low	52	44	57	46	No	Yes
57	pp_pepA	75	5	4613	1272.79	569.208	27.5913	12.3392	low	low	46	54	61	56	No	Yes
53	Lactobacillus_6997	75	5	4810.19	1936.74	866.137	40.2633	18.0063	low	low	47	58	65	52	No	Yes
48	rpa_dnaE	75	5	4931.55	1294.43	578.888	26.248	11.7385	low	low	55	59	67	47	No	Yes
66	Maribacter_37855	70	5	5270.11	4218.36	1886.51	80.0429	35.7963	low	low	53	41	66	65	No	Yes
56	pp_polA	71	5	5562.5	1808.72	808.884	32.5163	14.5417	low	low	50	65	69	55	No	Yes
61	Bacillus_44322	73	5	5728.94	1769.56	791.373	30.8882	13.8136	low	low	57	62	74	60	No	Yes
49	pCym_strong	73	5	5738.15	2616.66	1170.21	45.6012	20.3935	low	low	60	67	62	48	No	Yes
68	pBAD_trunc	77	5	6036.44	6409	2866.19	106.172	47.4815	low	low	51	63	70	67	No	Yes
60	Hyperthermus_14987	78	5	6766.29	4394.74	1965.39	64.9505	29.0467	low	low	66	70	56	59	No	Yes
55	Streptococcus_8203	72	5	6897.27	3773.92	1687.75	54.716	24.4698	low	low	72	76	60	54	No	Yes
80	Synechococcus_31184	76	5	7003.48	3047.58	1362.92	43.5152	19.4606	low	low	56	64	64	79	No	Yes
63	Lactobacillus_20963	74	5	8171.92	6264.54	2801.59	76.6593	34.2831	low	low	79	73	80	62	No	Yes
67	Shigella_3066	77	5	9873.14	5899.14	2638.18	59.7494	26.7207	low	low	67	88	85	66	No	Yes
89	pflu_22430	72	5	10251	1873.33	837.779	18.2746	8.17265	low	low	69	69	90	88	No	Yes
82	Syntrophobotulus_19194	75	5	10328.5	3443.53	1539.99	33.34	14.9101	low	low	76	82	78	81	No	Yes
96	Acidaminococcus_25960	75	5	10685.4	4240.01	1896.19	39.6806	17.7457	low	low	80	71	83	95	No	Yes
95	Legionella_37765	69	5	10822.9	6413.03	2867.99	59.2544	26.4994	low	low	77	85	73	94	No	Yes
93	Desulfurispirillum_37652	75	5	10913.2	3667.67	1640.23	33.6075	15.0298	low	low	75	81	71	92	No	Yes
71	JEb2	76	5	11564.5	8033.71	3592.78	69.4688	31.0674	low	low	81	80	93	70	No	Yes
74	Bacteroides_7159	74	5	13590.5	4399.41	1967.48	32.3712	14.4768	low	low	90	84	94	73	No	Yes
90	Lactobacillus_30861	75	5	13971.6	6975.67	3119.61	49.9273	22.3282	low	low	92	95	75	89	No	Yes
92	JEc2	58	4	15986	14058	7029.01	87.9396	43.9698	low	low	88	96	99	91	No	Yes
108	Lactococcus_32575	64	5	16691.6	12987.9	5808.38	77.8111	34.7982	low	low	102	99	86	107	No	Yes
79	Escherichia_23552	74	5	17675.9	8609.77	3850.41	48.7092	21.7834	low	low	93	104	104	78	No	Yes
88	JE131311	74	5	18631.2	5489.98	2455.2	29.4666	13.1779	low	low	99	107	101	87	No	Yes
100	Lactobacillus_14772	76	5	18816.7	7551.17	3376.99	40.1302	17.9468	low	low	97	93	105	99	No	Yes
97	Salmonella_27290	75	5	18846.8	6617.99	2959.66	35.1146	15.7037	low	low	107	106	84	96	No	Yes
99	Clostridium_21008	77	5	20211.3	6063.5	2711.68	30.0005	13.4166	low	low	101	103	103	98	No	Yes
103	Bacillus_24822	75	5	21614.9	18198.8	8138.77	84.1957	37.6535	low	low	96	118	102	102	No	Yes
98	pRPA4	77	5	23662.4	11786.3	5271	49.8103	22.2758	low	low	108	108	118	97	No	Yes
113	Escherichia_7	74	5	24946.4	9354.72	4183.56	37.4993	16.7702	low	low	106	113	112	112	No	Yes
114	Escherichia_50113	76	5	26273.5	13649.4	6104.2	51.9513	23.2333	low	low	105	122	114	113	No	Yes
104	Alkaliphilus_13891	76	5	27694.8	9046.67	4045.79	32.6655	14.6085	low	low	118	124	111	103	No	Yes
122	Eubacterium_34235	73	5	28812.7	15202.3	6798.69	52.7626	23.5961	low	low	112	117	116	121	No	Yes
117	Lactobacillus_39770	76	5	28967	5780.95	2585.32	19.957	8.92505	low	low	114	120	120	116	No	Yes
116	Salmonella_44048	75	5	29060.3	11154.3	4988.37	38.3834	17.1656	low	low	127	112	119	115	No	Yes
123	lambda_pTet_single	76	5	29485.3	29214.6	13065.2	99.082	44.3108	low	low	113	126	110	122	No	Yes
126	Escherichia_6192	78	5	32322.4	23763.3	10627.3	73.5197	32.879	low	low	129	123	113	125	No	Yes
127	Streptococcus_46263	70	5	35438.2	36422	16288.4	102.776	45.963	low	low	130	131	117	127	No	Yes
131	Bacillus_46175	78	5	37808.9	8110.13	3626.96	21.4503	9.59288	low	low	131	128	129	131	No	Yes
128	Streptococcus_46757	71	5	39851.5	15863.3	7094.29	39.806	17.8018	low	low	135	133	130	128	No	Yes
141	rpa1300	78	5	41043.2	22979.3	10276.6	55.9881	25.0386	low	low	126	127	138	141	No	Yes
125	rpa_16s1	73	5	41402	22453	10041.3	54.2316	24.2531	low	low	125	140	140	124	No	Yes
130	Desulfotomaculum_26316	74	5	43038.5	8041.65	3596.33	18.6848	8.35608	low	low	137	137	134	130	No	Yes
140	Escherichia_46856	76	5	44126.4	13155.3	5883.23	29.8128	13.3327	low	low	133	145	124	140	No	Yes
143	Borrelia_42423	75	5	51864.6	12609.4	5639.11	24.3122	10.8727	low	low	145	136	139	143	No	Yes
137	Salmonella_6369	73	5	51979.1	29301.7	13104.1	56.3721	25.2104	low	low	142	155	141	137	No	Yes
136	Staphylococcus_37093	74	5	57029.8	26277.6	11751.7	46.0769	20.6062	low	low	159	151	144	136	No	Yes
146	Spiroplasma_49402	71	5	60809.4	21498.5	9614.43	35.354	15.8108	low	low	143	154	151	146	No	Yes
132	JEa2	77	5	62276.2	14420.5	6449.06	23.1557	10.3556	low	low	158	156	155	132	No	Yes
158	Syntrophothermus_18083	75	5	64009.1	31278.6	13988.2	48.8658	21.8535	low	low	147	144	154	158	No	Yes
151	Ferrimonas_24170	75	5	64496.7	34879.4	15598.5	54.0793	24.185	low	low	151	157	150	151	No	Yes
167	Lactobacillus_41704	77	5	65351.6	20646.1	9233.22	31.5923	14.1285	low	low	153	149	146	167	No	Yes
148	Lactobacillus_16623	76	5	68267.6	44890.7	20075.7	65.7569	29.4074	low	low	161	162	148	148	No	Yes
160	Shewanella_22268	75	5	70752.6	10641	4758.8	15.0397	6.72597	low	low	164	143	158	160	No	Yes
149	Escherichia_4003	79	5	75768.1	30318.6	13558.9	40.0151	17.8953	low	low	157	167	167	149	No	Yes
147	Caldicellulosiruptor_12636	75	5	81115	19118.5	8550.04	23.5696	10.5406	low	low	172	165	161	147	No	Yes
172	Lactobacillus_41727	75	5	82974.6	28711.5	12840.2	34.6028	15.4748	low	low	162	168	152	172	No	Yes
166	Clostridium_35186	75	5	84464.8	28141.8	12585.4	33.3177	14.9001	low	low	163	164	186	166	No	Yes
177	Bacillus_47331	71	5	85148.1	18352.3	8207.4	21.5534	9.63898	low	low	167	158	169	177	No	Yes
170	Staphylococcus_38538	78	5	91412.3	23037.1	10302.5	25.2013	11.2704	low	low	170	180	164	170	No	Yes
179	Bacillus_34822	76	5	94991.4	19948.5	8921.24	21.0003	9.39162	low	low	182	161	176	179	No	Yes
178	Shigella_1262	78	5	107256	40408.4	18071.2	37.6747	16.8486	low	low	186	172	198	178	No	Yes
188	Herpetosiphon_33453	77	5	108488	39346.8	17596.4	36.2684	16.2197	low	low	177	178	193	188	No	Yes
187	Bacillus_35596	74	5	108841	53486.9	23920.1	49.1424	21.9771	low	low	191	186	170	187	No	Yes
181	Klebsiella_49839	74	5	109330	21608.5	9663.61	19.7644	8.83891	low	low	181	182	195	181	No	Yes
198	Acidaminococcus_35330	78	5	110182	17816.3	7967.68	16.1699	7.23138	low	low	174	177	183	198	No	Yes
173	Bacillus_13371	75	5	111366	38163.2	17067.1	34.2684	15.3253	low	low	199	185	190	173	No	Yes
190	Lactobacillus_41916	76	5	114838	75650.6	33832	65.8761	29.4607	low	low	195	184	189	190	No	Yes
194	Desulfotomaculum_39578	78	5	118551	32497.5	14533.3	27.4123	12.2591	low	low	189	189	191	194	No	Yes
197	Bacillus_36517	76	5	122309	25012.5	11185.9	20.4503	9.14564	low	low	176	192	196	197	No	Yes
184	Vibrio_21706	76	5	127564	19053.2	8520.85	14.9362	6.67968	low	low	190	205	199	184	No	Yes
196	Shigella_4175	74	5	130372	76306.4	34125.2	58.5296	26.1752	low	low	196	179	203	196	No	Yes
205	Bacteroides_8392	72	5	145730	39209.8	17535.2	26.9059	12.0327	low	low	202	199	201	205	No	Yes
208	Faecalibacterium_42601	79	5	148781	44925.1	20091.1	30.1953	13.5038	low	low	205	191	202	208	No	Yes
223	Streptococcus_48511	78	5	156764	50701.1	22674.2	32.3423	14.4639	low	low	201	207	197	223	No	Yes
203	Lactobacillus_30251	73	5	160359	105067	46987.5	65.5201	29.3015	low	low	203	195	209	203	No	Yes
206	Lactococcus_42744	59	4	166158	89575.9	44787.9	53.91	26.955	low	low	222	196	200	206	No	Yes
215	lambda_pTet_double	77	5	166926	50625.8	22640.5	30.3283	13.5632	low	low	206	208	207	215	No	Yes
195	JEc3	75	5	167923	20978.5	9381.88	12.493	5.58702	low	low	215	216	206	195	No	Yes
224	Geobacter_38235	71	5	186358	82602.6	36941	44.3247	19.8226	low	low	217	201	205	224	No	Yes
199	Thermotoga_38181	77	5	187008	56218.6	25141.7	30.0621	13.4442	low	low	214	217	216	199	No	Yes
212	Nocardia_27683	74	5	189188	27142.9	12138.7	14.347	6.41619	low	low	211	218	211	212	No	Yes
213	pflu_27190	73	5	194779	92103.3	41189.8	47.286	21.1469	low	low	208	211	224	213	No	Yes
202	JEa3	76	5	196274	32390.7	14485.5	16.5028	7.38028	low	low	219	219	214	202	No	Yes
226	Bacillus_46149	73	5	200109	54909.5	24556.3	27.4398	12.2714	low	low	210	215	219	226	No	Yes
211	Yersinia_9802	71	5	214444	91902.8	41100.2	42.8562	19.1659	low	low	221	221	215	211	No	Yes
220	Desulfurispirillum_35559	74	5	219100	95592.6	42750.3	43.6297	19.5118	low	low	218	226	212	220	No	Yes
231	Bacillus_44135	75	5	237503	75941.7	33962.2	31.975	14.2997	low	low	223	220	217	231	No	Yes
235	Lactobacillus_11077	73	5	243011	86890.2	38858.5	35.7556	15.9904	low	low	213	225	220	235	No	Yes
229	Corynebacterium_30391	74	5	249581	75057.3	33566.7	30.0733	13.4492	low	low	224	222	225	229	No	Yes
233	Yuavirus_50867	76	5	263575	131537	58825.3	49.9052	22.3183	low	low	225	231	223	233	No	Yes
219	pp_16s1	77	5	273487	163134	72955.8	59.6496	26.6761	low	low	226	233	230	219	No	Yes
228	JEc4	74	5	279558	67689.9	30271.8	24.2132	10.8285	low	low	234	230	227	228	No	Yes
230	JEa4	75	5	283357	53961.6	24132.3	19.0436	8.51658	low	low	230	228	234	230	No	Yes
217	Thermoanaerobacter_35548	74	5	283708	147463	65947.6	51.9771	23.2449	low	low	237	239	222	217	No	Yes
222	Planctomyces_25507	76	5	295009	24519.2	10965.3	8.31134	3.71694	low	low	235	237	231	222	No	Yes
241	Brevibacillus_19468	74	5	308384	73067.6	32676.8	23.6937	10.5962	low	low	229	224	236	241	No	Yes
237	Chlamydiales_31503	79	5	316736	53845.4	24080.4	17.0001	7.60268	low	low	232	236	233	237	No	Yes
218	Shigella_3557	76	5	324265	163489	73114.4	50.4184	22.5478	low	low	240	235	239	218	No	Yes
248	Faecalibacterium_41664	76	5	337385	104250	46621.9	30.8994	13.8186	low	low	228	232	229	248	No	Yes
245	Shigella_1355	74	5	338490	187423	83818.2	55.3704	24.7624	low	low	227	227	240	245	No	Yes
238	apFab68_UNS4_UNSX	76	5	339799	74367.9	33258.3	21.8858	9.78764	low	low	236	240	237	238	No	Yes
243	Alicyclobacillus_28757	77	5	417237	162094	72490.4	38.8492	17.3739	low	low	241	242	244	243	No	Yes
227	pp_acp	77	5	445016	154434	69065.1	34.7031	15.5197	low	low	247	244	246	227	No	Yes
240	Deinococcus_24567	75	5	449400	74090.1	33134.1	16.4865	7.37297	low	low	245	246	247	240	No	Yes
256	apFAB46_UNS1_UNS3	77	5	459536	118712	53089.8	25.8331	11.5529	low	low	238	241	242	256	No	Yes
252	Bacillus_43856	77	5	497951	115708	51746.4	23.2369	10.3919	low	low	244	247	243	252	No	Yes
232	Lactococcus_9378	75	5	554378	214606	95974.8	38.7112	17.3122	low	low	251	255	248	232	No	Yes
258	Lactobacillus_12489	77	5	576875	242292	108356	42.0007	18.7833	low	low	242	245	245	258	No	Yes
242	Chlamydophila_18968	77	5	594157	261090	116763	43.9428	19.6518	low	low	252	254	250	242	No	Yes
247	Brevibacillus_18567	75	5	625413	322545	144247	51.5732	23.0642	low	low	255	252	251	247	No	Yes
253	tac-bsaI	73	5	630971	320466	143317	50.7893	22.7137	low	low	250	248	254	253	No	Yes
254	Wolbachia_25578	73	5	640510	327851	146620	51.1859	22.891	low	low	249	249	249	254	No	Yes
250	tac	78	5	644655	313639	140264	48.6522	21.7579	low	low	254	250	253	250	No	Yes
257	JE711111	74	5	685198	371272	166038	54.1846	24.2321	low	low	248	251	252	257	No	Yes
255	tac_mod	77	5	742595	157306	70349.4	21.1833	9.47346	low	low	253	253	256	255	No	Yes
249	pCym_vioABE	78	5	798161	259031	115842	32.4535	14.5136	low	low	257	257	255	249	No	Yes
251	Shigella_4777	72	5	920800	228917	102375	24.8607	11.118	low	low	256	258	257	251	No	Yes
259	Blautia_11852	73	5	1005132	242742	108557	24.1502	10.8003	low	low	259	256	258	259	No	Yes
262	Coxiella_11181	72	5	1317882	343057	153420	26.0309	11.6414	low	low	258	259	260	262	No	Yes
261	pCym_riboJ	73	5	1772178	388562	173770	21.9257	9.80546	low	low	261	261	261	261	No	Yes
260	apFab68_UNS4_riboJ	75	5	1836771	758625	339268	41.3021	18.4709	low	low	262	262	262	260	No	Yes
Showing 1 to 31 of 262 entries, 18 total columns
197
141
200
236
238
37
15
27
114
234
1
122
92
155
79
204
143
95
10
219
90
133
46
94
203
167
227
192
137
20
66
202
130
113
135
87
64
150
212
123
43
50
30
205
139
45
131
159
76
121
33
35
180
81
156
3
249
243
176
59
216
190
85
98
134
253
229
84
67
242
240
107
223
116
166
169
172
31
188
71
170
162
199
6
149
187
226
206
222
174
140
83
91
63
241
82
182
161
185
41
195
93
164
196
160
259
258
254
215
211
207
168
109
110
108
257
260
252
111
208
194
120
101
69
201
157
102
60
7
193
198
179
48
Showing 243 to 262 of 262 entries, 18 total columns
